# Extensively acquired antimicrobial resistant bacteria restructure the individual microbial community in post-antibiotic conditions

**DOI:** 10.1101/2024.08.07.606955

**Authors:** Jae Woo Baek, Songwon Lim, Nayeon Park, Byeongsop Song, Nikhil Kirtipal, Jens Nielsen, Adil Mardinoglu, Saeed Shoaie, Jae-il Kim, Jang Won Son, Ara Koh, Sunjae Lee

## Abstract

In recent years, the overuse of antibiotics has led to the emergence of antimicrobial resistant (AMR) bacteria. To evaluate the spread of AMR bacteria, the reservoir of AMR genes (resistome) has traditionally been identified from environmental samples, hospital environments, and human populations; however, the functional role of AMR bacteria in the human gut microbiome and their persistency within individuals has not been fully investigated. Here, we performed a strain-resolved in-depth analysis of the resistome changes by reconstructing a large number of metagenome-assembled genomes (MAGs) of antibiotics-treated individual’s gut microbiome. Interestingly, we identified two bacterial populations with different resistome profiles, extensively acquired antimicrobial resistant bacteria (EARB) and sporadically acquired antimicrobial resistant bacteria (SARB), and found that EARB showed broader drug resistance and a significant functional role in shaping individual microbiome composition after antibiotic treatment. Furthermore, longitudinal strain analysis revealed that EARB bacteria were inherently carried by individuals and can reemerge through strain switching in the human gut microbiome. Our data on the presence of AMR bacteria in the human gut microbiome provides a new avenue for controlling the spread of AMR bacteria in the human community.
