## Supplementary Table S3 for "Extensively acquired antimicrobial resistant bacteria restructure the individual microbial community in post-antibiotic conditions"

### Sheet: 시트 1
spearman_correlation
	Bacteroides thetaiotaomicron	Bacteroides ovatus	Bilophila wadsworthia	Parabacteroides distasonis	Escherichia coli	Klebsiella oxytoca	Klebsiella pneumoniae
Actinomyces odontolyticus	-0.350316	-0.369055	-0.039079	-0.0712594	-0.0191426	0.059903	0.0959392
Alistipes putredinis	0.000560435	0.128234	0.157918	0.426407	-0.266342	-0.454941	-0.329208
Alistipes shahii	0.177578	0.129716	0.192238	0.371227	-0.129368	-0.339264	-0.264267
Alistipes sp. HGB5	0.575577	0.0234955	0.101912	0.202088	-0.0577438	-0.256779	-0.190973
Anaerostipes hadrus	0.074094	0.140575	-0.0794453	0.302086	-0.396782	-0.48184	-0.456849
Anaerotruncus colihominis	0.276521	0.0466668	0.207358	0.34409	-0.149662	-0.34607	-0.292282
Bacteroides caccae	0.0460069	0.399801	0.191393	0.423808	-0.191599	-0.154962	-0.106452
Bacteroides dorei/vulgatus	0.441303	0.460975	0.0244968	0.207514	-0.202251	-0.282123	-0.28463
Bacteroides ovatus	0.375182	1	0.180107	0.320624	0.0296362	0.0607841	0.00739684
Bacteroides thetaiotaomicron	1	0.375182	0.111769	0.154499	0.160184	0.0616689	0.000336694
Bacteroides uniformis	0.0602017	0.352653	0.538352	0.79599	-0.155984	-0.154825	-0.0902316
Bacteroides xylanisolvens	0.546178	0.72115	0.39537	0.408957	0.171776	0.00446977	-0.100134
Bifidobacterium adolescentis	-0.260403	-0.0759717	-0.170604	0.0653934	-0.354518	-0.27474	-0.21469
Bifidobacterium longum	0.0367939	0.0439435	-0.325479	0.00092911	-0.414905	-0.336537	-0.342767
Bilophila wadsworthia	0.111769	0.180107	1	0.557695	0.21869	0.165873	0.145988
Blautia obeum Cluster1618	-0.0615138	-0.117889	-0.12155	0.144966	-0.351985	-0.354277	-0.241916
Blautia obeum Cluster1619	-0.108386	-0.0481911	-0.337939	-0.12493	-0.383583	-0.252646	-0.174515
Citrobacter sp. 30_2	0.220013	0.0422541	-0.00455181	-0.0469429	0.237868	0.352953	0.362906
Clostridium butyricum	0.140883	-0.0857398	0.234254	-0.10311	0.453071	0.422879	0.365363
Clostridium perfringens Cluster1541	0.158454	0.0516113	0.0753562	-0.185334	0.508356	0.491408	0.402777
Clostridium sp. 7_2_43FAA	0.0887524	0.0330986	0.0887363	-0.28056	0.537955	0.665092	0.586885
Clostridium sp. HGF2	0.452063	0.308008	0.40467	0.278256	0.116789	0.115218	-0.0138389
Coprobacillus sp. 29_1	0.362914	0.0727708	0.0689157	0.173668	0.0529412	-0.0173285	-0.0647194
Coprococcus catus	0.106002	0.0114844	-0.317967	-0.0198591	-0.491617	-0.405209	-0.363564
Coprococcus comes	-0.0649704	0.0985796	-0.0953613	0.176246	-0.413782	-0.430859	-0.270749
Dialister invisus	-0.182868	-0.048198	0.117975	0.290579	-0.067206	-0.361494	-0.271207
Dorea formicigenerans	-0.0317076	0.149189	-0.139098	0.147263	-0.460577	-0.499384	-0.38244
Dorea longicatena	-0.067439	0.0856441	-0.120654	0.179675	-0.440035	-0.330901	-0.256156
Eggerthella lenta	0.22666	0.18713	0.110983	0.257075	-0.155556	-0.394283	-0.347494
Enterobacter aerogenes	0.0662847	0.28302	0.103804	-0.00746943	0.19458	0.482652	0.387082
Enterobacter cloacae Cluster385	-0.0506739	-0.13507	0.0511053	-0.26371	0.18732	0.563132	0.496838
Enterobacter cloacae Cluster386	-0.0337901	-0.0784563	0.213047	-0.159148	0.169999	0.61422	0.538021
Enterobacter hormaechei/cloacae	0.115728	0.000545214	0.141661	-0.0549575	0.371975	0.417841	0.361175
Enterococcus faecalis	0.0560637	0.103024	0.16983	-0.215734	0.372893	0.729943	0.620828
Escherichia coli	0.160184	0.0296362	0.21869	0.0230948	1	0.422902	0.327854
Eubacterium ventriosum	0.181821	0.0609934	-0.183998	0.061665	-0.226097	-0.309933	-0.258387
Faecalibacterium prausnitzii Cluster1574	-0.0072849	0.0192814	-0.0634018	0.157692	-0.366363	-0.306973	-0.158583
Faecalibacterium prausnitzii Cluster1575	0.147833	-0.0219453	-0.211475	0.0203346	-0.326533	-0.314646	-0.173558
Faecalibacterium prausnitzii Cluster1576	-0.101119	0.166099	-0.160864	0.0586312	-0.376403	-0.343236	-0.153777
Faecalibacterium prausnitzii Cluster1577	-0.109944	0.183792	-0.10104	0.203901	-0.344387	-0.365135	-0.291516
Fusobacterium nucleatum	0.0591293	-0.0173806	0.258877	-0.247388	0.262052	0.506093	0.409374
Fusobacterium nucleatum subsp. animalis	0.0344635	0.00492847	0.334451	-0.224634	0.411849	0.562026	0.477635
Granulicatella adiacens	-0.170478	-0.335331	-0.331026	-0.287987	0.0336016	0.160836	0.229775
Haemophilus influenzae	-0.278745	-0.325414	-0.4401	-0.336939	-0.175001	0.0240594	0.121994
Haemophilus parainfluenzae	-0.145441	-0.397062	-0.458685	-0.493668	0.0173374	0.0462164	0.124573
Holdemanella biformis	-0.259265	-0.307554	-0.185245	-0.0264601	-0.26631	-0.235537	-0.0487717
Holdemania filiformis	0.306423	0.382651	0.0272807	0.302722	-0.0230534	-0.118106	-0.113671
Klebsiella oxytoca	0.0616689	0.0607841	0.165873	-0.213115	0.422902	1	0.803155
Klebsiella pneumoniae	0.000336694	0.00739684	0.145988	-0.194656	0.327854	0.803155	1
Lactobacillus casei	-0.103322	-0.00462037	-0.0702093	-0.380487	0.202087	0.265209	0.192764
Lactobacillus rhamnosus	-0.100001	-0.0541514	0.141735	-0.360515	0.159204	0.339151	0.263577
Megasphaera micronuciformis	-0.0359511	-0.12608	0.164443	-0.346546	0.490775	0.558692	0.468407
Odoribacter splanchnicus	-0.0541646	0.170466	0.255064	0.708403	-0.282231	-0.393949	-0.280809
Parabacteroides distasonis	0.154499	0.320624	0.557695	1	0.0230948	-0.213115	-0.194656
Parabacteroides merdae	0.0613729	0.304992	-0.162649	0.171151	-0.267544	-0.348067	-0.327001
Parasutterella excrementihominis	0.0841489	-0.0293874	0.4851	0.249242	0.153084	0.106001	0.108514
Prevotella buccae	-0.20207	-0.0960171	0.182697	0.0519792	0.146438	0.135039	0.393086
Prevotella melaninogenica	-0.361685	-0.336606	-0.331026	-0.246683	-0.0717547	-0.0105466	0.0438661
Pseudoflavonifractor capillosus	0.168599	0.0256335	0.379632	0.466107	-0.0116914	-0.118398	-0.106055
Roseburia hominis	0.118558	0.203475	0.150022	0.353131	-0.304177	-0.493227	-0.42107
Roseburia inulinivorans	0.104232	0.0721815	-0.155981	0.184674	-0.302244	-0.449695	-0.330646
Rothia mucilaginosa	-0.309674	-0.334985	-0.0973014	-0.148175	0.0837331	0.0953862	0.156842
Ruminococcaceae bacterium D16	0.186204	-0.0787889	0.428757	0.378652	0.0209734	-0.0873364	-0.0778222
Ruminococcus lactaris	0.225764	0.05	-0.0516751	0.174227	-0.313791	-0.25283	-0.0724311
Ruminococcus sp. 5_1_39BFAA	0.25727	0.0763811	-0.0170649	0.279063	-0.227671	-0.350251	-0.329235
Ruminococcus sp. SR1/5	0.166968	0.22103	-0.0744773	0.334615	-0.310467	-0.459528	-0.367451
Streptococcus australis	-0.199962	-0.119847	0.101967	-0.0901603	0.208518	0.364046	0.483223
Streptococcus parasanguinis	-0.112495	-0.334627	-0.0909563	-0.160705	0.0653464	0.205968	0.230067
Sutterella wadsworthensis	0.00254185	0.163326	0.428845	0.55787	0.00526814	-0.122729	-0.0650065
Turicibacter sanguinis	0.125633	-0.0971031	0.00621741	0.0735151	-0.0434411	0.148563	0.35873
Veillonella atypica	-0.0481039	0.0189253	-0.154421	-0.290825	0.194326	0.310139	0.41277
Veillonella dispar	0.0981499	-0.0593315	0.0262193	-0.296186	0.464947	0.59197	0.560946
Veillonella parvula	0.332922	0.0917234	0.181868	-0.164112	0.516751	0.531647	0.545706
Veillonella sp. oral taxon 158	0.128439	0.0132129	0.0693881	-0.323185	0.46513	0.618911	0.531839
[Clostridium] bolteae	0.261593	0.155587	0.216663	0.369529	-0.0537057	-0.287642	-0.209232
[Clostridium] leptum	0.156433	0.232281	0.134135	0.391206	-0.200994	-0.332709	-0.228944
[Clostridium] saccharolyticum	0.0670404	-0.163346	0.394231	0.417688	-0.122252	-0.195367	-0.149624
[Eubacterium] hallii	0.100434	-0.0482105	-0.0936146	0.0877837	-0.404265	-0.440079	-0.375732
[Eubacterium] rectale	0.137791	0.167094	-0.0883778	0.272941	-0.393865	-0.41209	-0.344706
[Eubacterium] siraeum	-0.223825	0.110372	-0.102728	0.257746	-0.174711	-0.311783	-0.2761
[Ruminococcus] gnavus	0.382098	0.0737473	0.259828	0.106858	0.351548	0.112788	0.0859301
[Ruminococcus] torques Cluster1608	0.173748	0.129611	0.301173	0.379284	-0.116274	-0.0695574	-0.0577801
[Ruminococcus] torques Cluster1610	-0.145848	-0.017956	-0.209439	0.0762237	-0.376682	-0.27235	-0.0922716
butyrate-producing bacterium SS3/4	-0.0255862	0.0647636	-0.0818996	0.172469	-0.366525	-0.328382	-0.190377
motu_linkage_group_103	-0.0970155	0.0829929	-0.118336	0.160351	-0.341492	-0.230326	-0.0803887
motu_linkage_group_104	0.131967	0.162431	-0.0444447	0.316286	-0.160852	-0.434012	-0.333832
motu_linkage_group_113	-0.341084	0.0284523	0.0702991	0.129021	0.115843	0.0286799	-0.0334734
motu_linkage_group_115	0.10125	-0.114685	-0.27802	-0.0898891	-0.223957	-0.371632	-0.146243
motu_linkage_group_126	0.268748	0.021407	-0.0347101	0.107796	-0.291062	-0.327808	-0.241746
motu_linkage_group_127	-0.251522	0.0262623	-0.0505691	0.24587	-0.196639	-0.311723	-0.146742
motu_linkage_group_131	0.436986	0.0140988	0.36397	0.219967	0.0471615	-0.129966	-0.0903604
motu_linkage_group_135	-0.0477884	0.0336757	0.258676	0.398985	-0.144792	-0.251324	-0.0655924
motu_linkage_group_206	0.0892739	0.037692	-0.139432	0.231221	-0.302602	-0.476234	-0.404191
motu_linkage_group_212	-0.0661178	0.233254	-0.174155	0.065807	-0.322876	-0.254696	-0.160011
motu_linkage_group_225	0.3271	0.483597	0.039434	0.215886	-0.168727	-0.129384	-0.127636
motu_linkage_group_238	0.187948	0.0493943	-0.122013	0.190012	-0.427026	-0.44275	-0.36175
motu_linkage_group_241	-0.209881	-0.0692626	-0.356799	-0.0930012	-0.344681	-0.245787	-0.213078
motu_linkage_group_246	-0.085899	0.374072	0.13837	0.246221	0.201707	0.131192	-0.0328652
motu_linkage_group_258	-0.0935189	0.128281	-0.255257	0.099755	-0.351726	-0.416577	-0.303043
motu_linkage_group_265	-0.159456	0.187071	0.0129296	0.187519	-0.328082	-0.245702	-0.129956
motu_linkage_group_274	0.0436311	-0.116251	-0.186588	0.0620977	-0.309412	-0.379422	-0.304652
motu_linkage_group_281	0.318126	0.856521	0.240151	0.301982	0.0627626	-0.0042033	-0.0629266
motu_linkage_group_284	0.226181	0.335683	0.111475	0.243839	-0.205358	-0.0629323	-0.241625
motu_linkage_group_288	-0.318282	-0.0471259	-0.362565	-0.0439215	-0.394667	-0.336954	-0.243789
motu_linkage_group_290	0.106347	0.120723	-0.00624134	0.35374	-0.379728	-0.421503	-0.242904
motu_linkage_group_301	0.139635	0.0852742	0.0096816	0.207405	-0.444525	-0.346708	-0.202573
motu_linkage_group_306	-0.121317	-0.00305188	-0.214909	0.0644373	-0.193512	-0.273434	-0.330664
motu_linkage_group_316	0.27953	0.0960426	-0.101844	0.129508	-0.236412	-0.407531	-0.344959
motu_linkage_group_320	-0.0361483	0.131858	-0.236349	0.111987	-0.381244	-0.313287	-0.183114
motu_linkage_group_325	-0.0278277	0.0612835	-0.189729	0.172297	-0.237433	-0.373356	-0.354283
motu_linkage_group_333	-0.304306	-0.13072	-0.151023	0.0659793	-0.0911475	-0.111215	0.0430809
motu_linkage_group_348	-0.117464	-0.0729703	-0.118803	0.125216	-0.318433	-0.235814	-0.177765
motu_linkage_group_349	0.0554801	0.0310319	-0.212108	-0.0132657	-0.361079	-0.40642	-0.245942
motu_linkage_group_366	-0.0687499	0.233719	-0.157757	0.177639	-0.342478	-0.41435	-0.322676
motu_linkage_group_389	-0.113042	-0.0410924	0.0438073	0.062606	-0.319778	-0.0744302	-0.124302
motu_linkage_group_391	-0.0901387	0.144005	-0.0994103	0.159717	-0.280594	-0.397864	-0.381784
motu_linkage_group_394	0.0185847	0.00999807	-0.098734	0.0979774	-0.226723	-0.382189	-0.219245
motu_linkage_group_407	-0.163058	0.0720269	-0.188827	0.0473376	-0.342577	-0.334046	-0.202472
motu_linkage_group_415	0.133369	0.123015	-0.145107	-0.00435694	-0.391595	-0.334046	-0.123602
motu_linkage_group_431	0.00340277	0.0684076	0.535259	0.54314	-0.0511793	-0.237516	-0.177056
motu_linkage_group_443	0.0299683	0.0596619	-0.117979	0.147398	-0.534712	-0.494847	-0.364284
motu_linkage_group_456	0.167418	0.138342	0.372572	0.52615	-0.297454	-0.41629	-0.312318
motu_linkage_group_460	-0.152767	-0.004111	-0.121339	0.0918056	-0.307295	-0.251168	-0.0546355
motu_linkage_group_474	0.03327	0.170355	0.171802	0.385248	-0.152223	-0.154026	-0.0688254
motu_linkage_group_486	0.0418763	0.186324	-0.0304701	-0.0351988	-0.308264	-0.207113	-0.199109
motu_linkage_group_490	-0.0726685	0.195579	-0.204431	0.0150251	-0.416835	-0.370334	-0.198112
motu_linkage_group_495	0.155065	0.303724	0.244802	0.246415	0.0814603	0.18423	0.353529
motu_linkage_group_498	0.190757	0.140338	-0.0545107	-0.104408	-0.335104	-0.195367	-0.142489
motu_linkage_group_502	-0.187472	0.0771387	-0.271038	0.0205248	-0.396613	-0.343783	-0.306942
motu_linkage_group_507	0.104869	0.1645	0.308153	0.522586	-0.116411	-0.234033	-0.14814
motu_linkage_group_510	-0.0827474	0.20717	-0.0764632	0.252203	-0.332973	-0.374638	-0.379995
motu_linkage_group_517	-0.0813348	0.0781895	0.0930349	0.317625	-0.260006	-0.334046	-0.109714
motu_linkage_group_520	-0.102743	0.0522395	-0.237921	0.111265	-0.32789	-0.386088	-0.313452
motu_linkage_group_525	-0.140014	-0.0382704	-0.269473	0.0161521	-0.105592	-0.334046	-0.189605
motu_linkage_group_536	0.094625	0.198143	0.363627	0.395226	-0.0411092	-0.165971	-0.178135
motu_linkage_group_551	-0.149679	0.0262401	0.0243736	0.34184	-0.412102	-0.41861	-0.247115
motu_linkage_group_552	0.178143	0.0875497	0.0190067	0.252668	-0.416992	-0.420816	-0.317425
motu_linkage_group_559	-0.13252	0.00148413	-0.0525987	0.253434	-0.272455	-0.376734	-0.19781
motu_linkage_group_568	-0.082138	-0.308534	-0.2257	-0.128849	-0.210652	-0.0458006	-0.0822484
motu_linkage_group_573	-0.110223	0.0246149	-0.22183	-0.0420327	-0.333628	-0.238229	-0.170508
motu_linkage_group_588	0.142474	0.104728	-0.100442	0.135499	-0.328895	-0.168655	-0.016452
motu_linkage_group_611	0.1038	0.207258	-0.136639	0.0991669	-0.173784	-0.248376	-0.32394
motu_linkage_group_613	-0.255763	-0.313816	-0.199262	-0.0285635	-0.276705	-0.235537	-0.032312
motu_linkage_group_624	0.334468	0.115733	0.328588	0.506587	-0.113463	-0.32644	-0.352018
motu_linkage_group_638	-0.220886	-0.0645515	-0.252274	0.0980887	-0.0704556	-0.330218	-0.126084
motu_linkage_group_646	0.029195	0.287888	-0.162834	0.174595	-0.249447	-0.329917	-0.248428
motu_linkage_group_651	-0.0680216	0.151517	-0.195601	-0.0277798	-0.20393	-0.215636	-0.316281
motu_linkage_group_691	-0.153492	0.140649	-0.110274	0.212551	-0.333847	-0.21017	-0.230876
motu_linkage_group_696	-0.0650187	0.141005	0.136246	0.312219	-0.299555	-0.27084	-0.21488
motu_linkage_group_837	0.0567968	-0.0393601	0.0334497	-0.367757	0.450609	0.52877	0.495281
